# SPDEF promotes the classical subtype of pancreatic ductal adenocarcinoma

**DOI:** 10.1101/2022.03.18.484951

**Authors:** Claudia Tonelli, Georgi N. Yordanov, Yuan Hao, Astrid Deschênes, Olaf Klingbeil, Hsiu-Chi Ting, Erin Brosnan, Abishek Doshi, Youngkyu Park, Christopher R. Vakoc, Jonathan Preall, David A. Tuveson

## Abstract

Pancreatic ductal adenocarcinoma (PDA) samples reveal extensive cellular heterogeneity. Using single-cell RNA sequencing, we uncover multiple tumor cell populations distinguished by their differentiation state and associated with different stages of tumor progression in a mouse model of PDA. We identify Spdef as a factor required for tumorigenesis in pancreatic cancer cells of epithelial and mucinous nature. By comparative analysis of cell differentiation states in mice and humans, we find that the Spdef program is highly expressed by human PDAs of the classical subtype. Mouse and human PDA cells expressing elevated levels of Spdef are dependent upon this transcription factor for tumor progression *in vivo*. The tumor-promoting function of Spdef is recapitulated by two Spdef target genes that regulate protein folding and endoplasmic reticulum activity, Agr2 and *Ern2*/Ire1β. These findings offer insights into the factors controlling differentiation states in PDA and identify new vulnerabilities in the most common subtype of pancreatic cancer.
