## Supplementary material for "SPDEF promotes the classical subtype of pancreatic ductal adenocarcinoma": Table S3

### Sheet: sgRNA
sgRNAs	Species	Sequence 1	Sequence 2	PDA cells
hRosa26	Human	TTGCGGTCAGGTCACGCCGC		hF27, BxPC3, HPAF-II, PATU8988S, CFPAC1, AsPC1, YAPC
mRosa26	Mouse	GAAGATGGGCGGGAGTCTTC		mT69a, mT6, mT23
Foxa3 KO1	Mouse	TGTAGAGAGACCGAAGCACT	ATCTCAAGAAGAGAGACCTC	mT69a
Foxa3 KO2	Mouse	AGTGCTTCGGTCTCTCTAC	ACCTCAGGCACTGGGAGCCT	mT69a
Spdef KO1	Mouse	CTTGTCATGGTGCCAGCAGG	CTTATAATGGGAAAGCTGGC	mT69a, mT6, mT23
Spdef KO2	Mouse	CACCTGCTGGCACCATGACA	AAGGAAGGATTACTTATAAT	mT69a, mT6, mT23
Agr2 KO1	Mouse	TAATATTGTTTCCCCACCTG	CAGCTCTGGGCTGCTATACT	mT69a
Agr2 KO2	Mouse	TAGAAACAACACTATTCAGC	CTGTACAGGGATAGCAGCTC	mT69a
Ern2 DN	Mouse	CACAGTTGAAATCTCTGGAC	AGGTTTCACCTATGACTGCT	mT69a
Ern2 KO	Mouse	ACTGGTCTCGCCATAGTCT	ATAGGTGAAACCTCACCCTG	mT69a, mT6
SPDEF KO1	Human	CTTGCAGGGAGCTGGCAGC	ATTACTTATAATGGGAAATC	AsPC1, YAPC
SPDEF KO2	Human	TGGCAGCAGGCTTGGAGGAC	TTTGTTCAGGTAAATAAGGA	hF27, BxPC3, HPAF-II, PATU8988S, CFPAC1

### Sheet: primers
	For	Rev
Agr2	CAGAATTGTAGAGCCAACTGCG	GGGCTGCTATACTAGGCTGG
Ern2	CTGGATCCTCAACCGGCTTT	GAGAGAGCTCCGCTATTGCC
SPDEF	TAGGGAGTCCCCTACCCCC	AGTGGCTATGCAGCAACCAA
